# Antibody ligation of carcinoembryonic antigen-related cell adhesion molecule 1 (CEACAM1), CEACAM3, and CEACAM6, differentially enhance the cytokine release of human neutrophils in responses to *Candida albicans*

**DOI:** 10.1101/2021.02.11.430790

**Authors:** Esther Klaile, Juan Pablo Prada Salcedo, Tilman E. Klassert, Matthias Besemer, Anne-Katrin Bothe, Adrian Durotin, Mario M. Müller, Verena Schmitt, Christian H. Luther, Marcus Dittrich, Bernhard B. Singer, Thomas Dandekar, Hortense Slevogt

## Abstract

Invasive candidiasis, often caused by *Candida albicans*, is an important healthcare-associated fungal infection that results in a high mortality rate of up to 40%. Neutrophils are the first line of defense during Candida infections. They can initiate various killing mechanisms and release cytokines to attract further immune cells to the site of infection. These responses are tightly controlled, since they can also lead to severe tissue/organ damage. We hypothesized that the regulation of *C. albicans*-specific neutrophil functions by the immunoregulatory *C. albicans* receptors CEACAM1, CEACAM3, and CEACAM6 are involved in the immune pathology of candidemia. Here, we analyzed the effects of the specific antibodies B3-17, 308/3-3, and 1H7-4B, respectively, targeting the three CEACAM receptors on *C. albicans*-induced neutrophil responses. We show that ligation of CEACAM6 significantly enhanced the response to *C. albicans*, as evidenced by the increased CXCL8/IL-8 secretion. By assessing the transcriptional responses, we found that CEACAM6 ligation and to some extent CEACAM1 ligation, but not CEACAM3 ligation, resulted in altered gene regulation of the *C. albicans*-stimulated neutrophils. Genes that were differentially regulated by the different CEACAM-targeting antibodies were analyzed for affected cellular processes and signaling pathways using various bioinformatics methods, including integrated network analyses and dynamic simulations of signaling cascades. Predicted changes in cellular pathways and cellular functions included CEACAM-specific alterations in apoptosis and cytokine secretion. In particular, we verified predicted changes in IL-1β/IL-6 expression in response to the antibody ligation of all three targeted CEACAMs and apoptosis induction by anti-CEACAM6 antibody treatment in presence of *C. albicans* stimulation. Specifically, CEACAM6 ligation by 1H7-4B enhanced neutrophil apoptosis and increased immediate and long-term cytokine release in responses to *C. albicans*. CEACAM1 ligation by B3-17 mainly enhanced the immediate secretion of pro-inflammatory cytokines, and CEACAM3 ligation by 308/3-3 increased the long-term release of pro-inflammatory cytokines. Taken together, we demonstrated for the first time that CEACAM receptors have an important and differential impact on the regulation of *C. albicans*-induced immune functions in human neutrophils.
