## Supplemental Table 9 for "Antibody ligation of carcinoembryonic antigen-related cell adhesion molecule 1 (CEACAM1), CEACAM3, and CEACAM6, differentially enhance the cytokine release of human neutrophils in responses to *Candida albicans*"

### Sheet: IgG-Ca vs IgG-unst
GO.ID	Term	Annotated	Significant	Expected	Rank in classic	classic	KS	weight	% of annotated	fold expected
GO:0006366	transcription by RNA polymerase II	976	285	230.67	8	4.7e-06	9.4e-07	2.2e-05	29.2008	1.23553
GO:0006954	inflammatory response	310	103	73.27	33	4.8e-05	0.0003	0.00258	33.2258	1.40576
GO:0071417	cellular response to organonitrogen comp...	244	87	57.67	19	9.8e-06	5.5e-05	2.3e-06	35.6557	1.50858
GO:0001568	blood vessel development	234	81	55.3	37	6.7e-05	0.00074	0.00013	34.6154	1.46474
GO:0009617	response to bacterium	239	76	56.48	196	0.00197	0.00047	0.00932	31.7992	1.34561
GO:0071407	cellular response to organic cyclic comp...	214	75	50.58	40	7.9e-05	0.00026	0.00268	35.0467	1.4828
GO:0007186	G protein-coupled receptor signaling pat...	201	74	47.5	21	1.3e-05	7e-05	0.0005	36.8159	1.55789
GO:2000147	positive regulation of cell motility	213	74	50.34	54	0.00012	0.00113	0.00041	34.7418	1.47
GO:0071496	cellular response to external stimulus	158	56	37.34	106	0.00045	0.00165	0.00068	35.443	1.49973
GO:0001701	in utero embryonic development	149	51	35.21	194	0.00194	0.00938	0.00194	34.2282	1.44845
GO:0032103	positive regulation of response to exter...	131	50	30.96	52	0.00012	0.00106	0.00027	38.1679	1.61499
GO:0050714	positive regulation of protein secretion	107	40	25.29	132	0.00089	3.3e-05	0.00117	37.3832	1.58165
GO:0050707	regulation of cytokine secretion	87	33	20.56	187	0.00185	0.00012	0.00182	37.931	1.60506
GO:1903531	negative regulation of secretion by cell	76	30	17.96	166	0.00141	0.00019	0.00141	39.4737	1.67038
GO:0034101	erythrocyte homeostasis	67	29	15.83	91	0.00028	0.00119	0.00028	43.2836	1.83196
GO:0010508	positive regulation of autophagy	76	29	17.96	247	0.00307	0.00401	0.00307	38.1579	1.6147
GO:0071248	cellular response to metal ion	68	27	16.07	214	0.00217	0.00118	0.00217	39.7059	1.68015
GO:2001243	negative regulation of intrinsic apoptot...	54	24	12.76	111	0.00058	0.00198	0.00058	44.4444	1.88088
GO:1901216	positive regulation of neuron death	50	22	11.82	147	0.00114	0.00113	0.00114	44	1.86125
GO:0051384	response to glucocorticoid	47	21	11.11	149	0.00116	3.2e-05	0.00116	44.6809	1.89019
GO:0045165	cell fate commitment	47	21	11.11	148	0.00116	0.00241	0.00116	44.6809	1.89019
GO:0001764	neuron migration	28	18	6.62	11	5.2e-06	2.3e-05	5.2e-06	64.2857	2.71903
GO:1990869	cellular response to chemokine	33	16	7.8	172	0.00155	0.00192	0.00155	48.4848	2.05128
GO:0009791	post-embryonic development	37	16	8.74	346	0.00647	0.00092	0.00647	43.2432	1.83066
GO:0045600	positive regulation of fat cell differen...	24	14	5.67	87	0.00027	0.00049	0.00027	58.3333	2.46914
GO:0032722	positive regulation of chemokine product...	26	14	6.14	127	0.00082	0.00075	0.00082	53.8462	2.28013
GO:0050818	regulation of coagulation	28	14	6.62	202	0.0021	0.00228	0.00137	50	2.1148
GO:0030282	bone mineralization	29	14	6.85	252	0.00318	0.00126	0.00318	48.2759	2.0438
GO:0048754	branching morphogenesis of an epithelial...	29	14	6.85	253	0.00318	0.00594	0.00318	48.2759	2.0438
GO:0002673	regulation of acute inflammatory respons...	30	14	7.09	315	0.00469	0.00722	0.00469	46.6667	1.97461
GO:0045428	regulation of nitric oxide biosynthetic ...	32	14	7.56	402	0.00941	0.00429	0.00941	43.75	1.85185
GO:0046545	development of primary female sexual cha...	25	13	5.91	190	0.00192	0.00014	0.00192	52	2.19966
GO:1900046	regulation of hemostasis	27	13	6.38	305	0.00457	0.00412	0.00381	48.1481	2.03762
GO:0070167	regulation of biomineral tissue developm...	25	12	5.91	348	0.00659	0.00014	0.00659	48	2.03046
GO:0035914	skeletal muscle cell differentiation	25	12	5.91	347	0.00659	0.00743	0.00659	48	2.03046
GO:0060021	roof of mouth development	18	11	4.25	122	0.00073	0.00164	0.00073	61.1111	2.58824
GO:0045408	regulation of interleukin-6 biosynthetic...	18	11	4.25	121	0.00073	0.00207	0.00073	61.1111	2.58824
GO:0042446	hormone biosynthetic process	20	11	4.73	220	0.0024	0.00143	0.0024	55	2.32558
GO:0002833	positive regulation of response to bioti...	20	11	4.73	219	0.0024	0.00871	0.0024	55	2.32558
GO:1904888	cranial skeletal system development	18	10	4.25	264	0.00344	0.00136	0.00344	55.5556	2.35294
GO:0072604	interleukin-6 secretion	18	10	4.25	263	0.00344	0.00444	0.00344	55.5556	2.35294
GO:0045933	positive regulation of muscle contractio...	15	9	3.55	229	0.00273	0.00188	0.00273	60	2.53521
GO:1901985	positive regulation of protein acetylati...	15	9	3.55	230	0.00273	0.00648	0.00273	60	2.53521
GO:0010575	positive regulation of vascular endothel...	16	9	3.78	320	0.00495	0.00759	0.00495	56.25	2.38095
GO:0046697	decidualization	14	8	3.31	363	0.00713	0.00035	0.00713	57.1429	2.41692
GO:0036336	dendritic cell migration	14	8	3.31	362	0.00713	0.00391	0.00713	57.1429	2.41692
GO:0071498	cellular response to fluid shear stress	11	7	2.6	333	0.00537	0.00563	0.00537	63.6364	2.69231
GO:0044060	regulation of endocrine process	11	7	2.6	332	0.00537	0.00932	0.00537	63.6364	2.69231

### Sheet: CC1-Ca vs IgG-Ca
GO.ID	Term	Annotated	Significant	Expected	Rank in classic	classic	KS	weight	% of annotated	fold expected
GO:0007165	signal transduction	1963	29	17.24	54	0.00032	0.00158	0.0442	1.47733	1.68213
GO:0007154	cell communication	2083	29	18.29	87	0.00103	0.00138	1	1.39222	1.58557
GO:0051171	regulation of nitrogen compound metaboli...	2152	29	18.9	113	0.00191	0.00661	0.62288	1.34758	1.53439
GO:0080090	regulation of primary metabolic process	2206	29	19.37	147	0.003	0.0058	0.66982	1.3146	1.49716
GO:0006950	response to stress	1552	24	13.63	85	0.00101	0.00077	1	1.54639	1.76082
GO:0007166	cell surface receptor signaling pathway	1084	21	9.52	39	0.00011	0.00056	1	1.93727	2.20588
GO:0002376	immune system process	1359	21	11.94	146	0.0028	0.00075	1	1.54525	1.75879
GO:0009893	positive regulation of metabolic process	1418	21	12.45	188	0.00487	0.00085	1	1.48096	1.68675
GO:0048870	cell motility	525	17	4.61	6	8.4e-07	0.00345	0.4517	3.2381	3.68764
GO:0006955	immune response	1011	17	8.88	165	0.0037	0.00049	0.17172	1.6815	1.91441
GO:0006952	defense response	704	16	6.18	46	0.00018	1.2e-06	0.55346	2.27273	2.589
GO:0009605	response to external stimulus	839	15	7.37	168	0.0039	2e-05	0.69343	1.78784	2.03528
GO:0008219	cell death	896	15	7.87	226	0.00734	0.0011	1	1.67411	1.90597
GO:0002682	regulation of immune system process	711	14	6.24	129	0.00224	0.00014	0.49177	1.96906	2.24359
GO:0009891	positive regulation of biosynthetic proc...	787	14	6.91	207	0.0058	0.00647	1	1.77891	2.02605
GO:0007155	cell adhesion	433	13	3.8	26	5.5e-05	0.00258	0.0929	3.00231	3.42105
GO:0001932	regulation of protein phosphorylation	545	13	4.79	74	0.00057	0.00379	0.26743	2.38532	2.71399
GO:0010557	positive regulation of macromolecule bio...	741	13	6.51	255	0.00913	0.00883	1	1.75439	1.99693
GO:0044093	positive regulation of molecular functio...	745	13	6.54	261	0.00955	4.2e-05	0.69754	1.74497	1.98777
GO:0050900	leukocyte migration	182	12	1.6	1	2.9e-08	0.00111	0.04913	6.59341	7.5
GO:0002684	positive regulation of immune system pro...	523	12	4.59	95	0.00138	0.00022	1	2.29446	2.61438
GO:0042981	regulation of apoptotic process	646	12	5.67	241	0.00807	0.0002	0.18469	1.85759	2.1164
GO:0009888	tissue development	562	11	4.94	239	0.00782	0.00588	0.72546	1.9573	2.22672
GO:0009617	response to bacterium	239	10	2.1	23	3e-05	0.0075	1	4.1841	4.7619
GO:0009607	response to biotic stimulus	414	10	3.64	143	0.00258	4.2e-05	1	2.41546	2.74725
GO:1901701	cellular response to oxygen-containing c...	448	10	3.93	184	0.00459	0.00519	0.44979	2.23214	2.54453
GO:0050878	regulation of body fluid levels	167	9	1.47	16	1.1e-05	0.00424	0.00107	5.38922	6.12245
GO:0006935	chemotaxis	209	9	1.84	32	6.5e-05	0.00202	1	4.30622	4.8913
GO:0006954	inflammatory response	310	9	2.72	93	0.00123	0.00035	0.00389	2.90323	3.30882
GO:0001934	positive regulation of protein phosphory...	361	9	3.17	160	0.00354	0.00745	1	2.49307	2.83912
GO:0043069	negative regulation of programmed cell d...	364	9	3.2	166	0.00374	0.00133	0.01861	2.47253	2.8125
GO:0044087	regulation of cellular component biogene...	377	9	3.31	187	0.00473	0.00408	0.60433	2.38727	2.71903
GO:0010562	positive regulation of phosphorus metabo...	403	9	3.54	223	0.0073	0.00617	1	2.23325	2.54237
GO:0030595	leukocyte chemotaxis	96	8	0.84	8	1.4e-06	0.00131	3.6e-06	8.33333	9.52381
GO:0007596	blood coagulation	129	8	1.13	18	1.3e-05	0.00123	1	6.20155	7.07965
GO:0050817	coagulation	130	8	1.14	19	1.4e-05	0.00094	0.0015	6.15385	7.01754
GO:0007599	hemostasis	132	8	1.16	21	1.5e-05	0.00108	1	6.06061	6.89655
GO:0032496	response to lipopolysaccharide	153	8	1.34	24	4.4e-05	0.00461	4.4e-05	5.22876	5.97015
GO:0002237	response to molecule of bacterial origin	160	8	1.41	31	6.1e-05	0.00274	1	5	5.67376
GO:0071396	cellular response to lipid	235	8	2.06	82	0.00086	0.00015	0.25571	3.40426	3.8835
GO:0097530	granulocyte migration	68	7	0.6	9	1.6e-06	0.00784	2.4e-06	10.2941	11.6667
GO:0071356	cellular response to tumor necrosis fact...	145	7	1.27	51	0.00023	0.007	0.00023	4.82759	5.51181
GO:0043410	positive regulation of MAPK cascade	190	7	1.67	92	0.00118	0.00313	0.00617	3.68421	4.19162
GO:0007186	G protein-coupled receptor signaling pat...	201	7	1.77	104	0.00164	0.00966	0.00432	3.48259	3.9548
GO:0002694	regulation of leukocyte activation	231	7	2.03	161	0.00362	0.00816	1	3.0303	3.44828
GO:0070098	chemokine-mediated signaling pathway	28	6	0.25	2	1.1e-07	6.3e-05	1.1e-07	21.4286	24
GO:0034329	cell junction assembly	79	6	0.69	27	5.6e-05	6.2e-05	0.03031	7.59494	8.69565
GO:0050863	regulation of T cell activation	150	6	1.32	109	0.00181	0.00807	0.00534	4	4.54545
GO:0034762	regulation of transmembrane transport	158	6	1.39	132	0.00235	0.00012	0.02316	3.79747	4.31655
GO:0071346	cellular response to interferon-gamma	96	5	0.84	96	0.0014	0.00069	0.0014	5.20833	5.95238
GO:0032103	positive regulation of response to exter...	131	5	1.15	198	0.00544	0.00293	0.47597	3.81679	4.34783
GO:0045214	sarcomere organization	11	3	0.1	37	9.9e-05	0.00691	9.9e-05	27.2727	30
GO:2000191	regulation of fatty acid transport	11	2	0.1	171	0.00394	0.00284	0.00394	18.1818	20

### Sheet: CC6-Ca vs IgG-Ca
GO.ID	Term	Annotated	Significant	Expected	Rank in classic	classic	KS	weight	% of annotated	fold expected
GO:0019221	cytokine-mediated signaling pathway	401	49	20.27	8	2.4e-09	2.6e-06	3.3e-05	12.2195	2.41737
GO:0006954	inflammatory response	310	47	15.67	1	2.7e-12	1.2e-06	2.9e-11	15.1613	2.99936
GO:0007155	cell adhesion	433	45	21.89	75	1.5e-06	0.0053	0.00924	10.3926	2.05573
GO:1902533	positive regulation of intracellular sig...	442	45	22.34	91	2.7e-06	0.00042	0.00021	10.181	2.01432
GO:0043069	negative regulation of programmed cell d...	364	40	18.4	76	1.6e-06	0.00977	1.6e-06	10.989	2.17391
GO:0014070	response to organic cyclic compound	323	37	16.33	74	1.5e-06	0.0003	0.0003	11.4551	2.26577
GO:0001819	positive regulation of cytokine producti...	210	31	10.61	28	4.1e-08	3.5e-05	5.8e-06	14.7619	2.92177
GO:0007186	G protein-coupled receptor signaling pat...	201	28	10.16	66	6.7e-07	2.4e-05	5.2e-05	13.9303	2.75591
GO:0002237	response to molecule of bacterial origin	160	27	8.09	18	1.9e-08	2.6e-06	1.9e-08	16.875	3.33745
GO:0071356	cellular response to tumor necrosis fact...	145	24	7.33	43	1.8e-07	0.0042	1.8e-07	16.5517	3.27422
GO:0032103	positive regulation of response to exter...	131	23	6.62	38	1.1e-07	2.2e-05	2.7e-06	17.5573	3.47432
GO:0071216	cellular response to biotic stimulus	121	22	6.12	39	1.1e-07	1.3e-06	1.1e-07	18.1818	3.59477
GO:0007249	I-kappaB kinase/NF-kappaB signaling	157	20	7.94	173	0.00011	0.0002	0.00011	12.7389	2.51889
GO:0007596	blood coagulation	129	18	6.52	152	7.1e-05	0.00035	7.1e-05	13.9535	2.76074
GO:0050707	regulation of cytokine secretion	87	17	4.4	68	1.1e-06	5.8e-07	8e-07	19.5402	3.86364
GO:0030593	neutrophil chemotaxis	51	16	2.58	5	1.7e-09	0.00017	1.7e-09	31.3725	6.20155
GO:0071346	cellular response to interferon-gamma	96	15	4.85	158	7.8e-05	7.8e-06	7.8e-05	15.625	3.09278
GO:1990869	cellular response to chemokine	33	13	1.67	6	2.4e-09	5.1e-06	2.4e-09	39.3939	7.78443
GO:0009612	response to mechanical stimulus	71	11	3.59	250	0.00076	4.9e-05	0.00076	15.493	3.06407
GO:0048247	lymphocyte chemotaxis	20	9	1.01	46	1.9e-07	0.00145	1.9e-07	45	8.91089
GO:1905954	positive regulation of lipid localizatio...	27	9	1.36	101	3.9e-06	0.00118	3.9e-06	33.3333	6.61765
GO:1901654	response to ketone	66	9	3.34	402	0.00551	0.00421	0.00551	13.6364	2.69461
GO:0010883	regulation of lipid storage	22	7	1.11	151	6.9e-05	0.00498	6.9e-05	31.8182	6.30631
GO:0034121	regulation of toll-like receptor signali...	36	7	1.82	313	0.00184	0.00981	0.00184	19.4444	3.84615
GO:0045598	regulation of fat cell differentiation	47	7	2.38	453	0.00861	0.00141	0.00861	14.8936	2.94118
GO:0032760	positive regulation of tumor necrosis fa...	48	7	2.43	469	0.00966	0.00173	0.00966	14.5833	2.88066
GO:0072604	interleukin-6 secretion	18	6	0.91	193	0.00017	0.00118	0.00017	33.3333	6.59341
GO:0071398	cellular response to fatty acid	20	6	1.01	220	0.00033	0.0016	0.00033	30	5.94059
GO:0034694	response to prostaglandin	11	5	0.56	176	0.00011	0.0053	0.00011	45.4545	8.92857
GO:0045124	regulation of bone resorption	15	4	0.76	403	0.00559	0.00875	0.00559	26.6667	5.26316

### Sheet: CC1-unst vs IgG unst
GO.ID	Term	Annotated	Significant	Expected	Rank in classic	classic	KS	weight	% of annotated	fold expected
GO:0006954	inflammatory response	305	26	8.61	2	2.5e-07	1.4e-05	1.7e-05	8.52459	3.01974
GO:0002237	response to molecule of bacterial origin	160	18	4.51	4	4e-07	0.00633	4e-07	11.25	3.99113
GO:0007186	G protein-coupled receptor signaling pat...	201	14	5.67	111	0.00146	0.00796	0.00825	6.96517	2.46914
GO:0097530	granulocyte migration	68	12	1.92	3	3e-07	2e-06	4.5e-07	17.6471	6.25
GO:0071347	cellular response to interleukin-1	109	12	3.08	21	4.8e-05	7.4e-05	4.8e-05	11.0092	3.8961
GO:0003012	muscle system process	119	11	3.36	71	0.00048	0.00431	0.00602	9.2437	3.27381
GO:0032147	activation of protein kinase activity	146	10	4.12	239	0.00783	0.00769	0.00783	6.84932	2.42718
GO:1990869	cellular response to chemokine	33	8	0.93	7	2.5e-06	0.00022	2.5e-06	24.2424	8.60215
GO:0048246	macrophage chemotaxis	13	4	0.37	56	0.00036	0.00417	0.00036	30.7692	10.8108
GO:0010575	positive regulation of vascular endothel...	16	4	0.45	92	0.00085	0.00794	0.00085	25	8.88889
GO:0032570	response to progesterone	19	4	0.54	123	0.00169	0.00623	0.00169	21.0526	7.40741
GO:0002755	MyD88-dependent toll-like receptor signa...	29	4	0.82	243	0.00834	0.00773	0.00834	13.7931	4.87805
GO:0002686	negative regulation of leukocyte migrati...	15	3	0.42	231	0.0078	0.00132	0.0078	20	7.14286

### Sheet: CC6-unst vs IgG unst
GO.ID	Term	Annotated	Significant	Expected	Rank in classic	classic	KS	weight	% of annotated	fold expected
GO:0007154	cell communication	2083	313	234.97	3	2.5e-12	8e-08	0.0017	15.0264	1.33208
GO:0023052	signaling	2067	310	233.16	4	5e-12	4.6e-08	0.0021	14.9976	1.32956
GO:0010648	negative regulation of cell communicatio...	534	101	60.24	31	2.6e-08	0.00045	4e-07	18.9139	1.67663
GO:0023057	negative regulation of signaling	535	101	60.35	33	2.9e-08	0.00047	4.5e-07	18.8785	1.67357
GO:1901701	cellular response to oxygen-containing c...	448	95	50.54	13	1.4e-10	2.6e-07	0.00014	21.2054	1.8797
GO:0045944	positive regulation of transcription by ...	452	87	50.99	57	1.3e-07	4.5e-07	1.3e-07	19.2478	1.70622
GO:0006954	inflammatory response	310	78	34.97	1	1.1e-12	5.5e-08	5.9e-12	25.1613	2.23048
GO:0010243	response to organonitrogen compound	419	76	47.26	129	9.4e-06	0.00054	0.00013	18.1384	1.60813
GO:1902533	positive regulation of intracellular sig...	442	75	49.86	196	0.00012	5e-05	0.00765	16.9683	1.50421
GO:0019221	cytokine-mediated signaling pathway	401	74	45.23	120	6.6e-06	2.9e-05	0.00834	18.4539	1.63608
GO:0043066	negative regulation of apoptotic process	357	68	40.27	117	5.3e-06	0.00064	5.3e-06	19.0476	1.6886
GO:0001934	positive regulation of protein phosphory...	361	65	40.72	172	5.6e-05	0.0007	0.00244	18.0055	1.59627
GO:0014070	response to organic cyclic compound	323	64	36.44	103	2.6e-06	2.1e-06	0.00081	19.8142	1.75631
GO:0002237	response to molecule of bacterial origin	160	49	18.05	5	1.4e-11	8.4e-09	1.4e-11	30.625	2.71468
GO:0010035	response to inorganic substance	214	42	24.14	209	0.00019	0.00103	0.00382	19.6262	1.73985
GO:0009636	response to toxic substance	190	41	21.43	155	2.3e-05	0.00064	0.00039	21.5789	1.91321
GO:0007186	G protein-coupled receptor signaling pat...	201	41	22.67	185	9.1e-05	0.00082	0.00046	20.398	1.80856
GO:0007420	brain development	208	37	23.46	368	0.00291	0.00395	0.00806	17.7885	1.57715
GO:0032103	positive regulation of response to exter...	131	34	14.78	95	1.7e-06	0.00032	3.8e-05	25.9542	2.30041
GO:0007249	I-kappaB kinase/NF-kappaB signaling	157	34	17.71	191	0.00011	0.00094	0.00011	21.6561	1.91982
GO:0035690	cellular response to drug	151	32	17.03	226	0.00026	0.00314	0.0015	21.1921	1.87904
GO:0034612	response to tumor necrosis factor	158	31	17.82	302	0.00129	0.0056	0.00129	19.6203	1.73962
GO:0071347	cellular response to interleukin-1	109	30	12.3	96	1.9e-06	3.4e-05	1.9e-06	27.5229	2.43902
GO:0032102	negative regulation of response to exter...	126	29	14.21	194	0.00011	0.00368	0.00181	23.0159	2.04082
GO:0007610	behavior	136	27	15.34	343	0.00217	0.00112	0.00208	19.8529	1.7601
GO:0002685	regulation of leukocyte migration	83	25	9.36	99	2.3e-06	0.00088	0.00032	30.1205	2.67094
GO:0071346	cellular response to interferon-gamma	96	24	10.83	193	0.00011	8.3e-05	0.00011	25	2.21607
GO:0048568	embryonic organ development	100	24	11.28	216	0.00022	0.00086	0.0063	24	2.12766
GO:0050715	positive regulation of cytokine secretio...	60	23	6.77	42	4.3e-08	8.5e-05	0.00011	38.3333	3.39734
GO:0045444	fat cell differentiation	85	22	9.59	197	0.00012	0.00609	0.00012	25.8824	2.29406
GO:0030593	neutrophil chemotaxis	51	21	5.75	39	3.8e-08	4.7e-06	3.8e-08	41.1765	3.65217
GO:0050709	negative regulation of protein secretion	51	21	5.75	40	3.8e-08	1.1e-05	3.8e-08	41.1765	3.65217
GO:0032675	regulation of interleukin-6 production	70	21	7.9	143	1.6e-05	0.00321	1.6e-05	30	2.65823
GO:0050920	regulation of chemotaxis	83	21	9.36	223	0.00025	0.00322	0.00629	25.3012	2.24359
GO:0007204	positive regulation of cytosolic calcium...	88	21	9.93	263	0.00058	0.00718	0.00032	23.8636	2.1148
GO:0042742	defense response to bacterium	76	18	8.57	318	0.00155	1.9e-05	0.00155	23.6842	2.10035
GO:1904018	positive regulation of vasculature devel...	81	18	9.14	377	0.00331	0.00993	0.00807	22.2222	1.96937
GO:0009612	response to mechanical stimulus	71	17	8.01	330	0.00183	0.00204	0.00183	23.9437	2.12235
GO:1990869	cellular response to chemokine	33	16	3.72	52	1e-07	3.9e-06	1e-07	48.4848	4.30108
GO:0051384	response to glucocorticoid	47	16	5.3	159	2.9e-05	4.9e-05	2.9e-05	34.0426	3.01887
GO:0001890	placenta development	61	16	6.88	286	0.00087	0.00136	0.00277	26.2295	2.32558
GO:0050702	interleukin-1 beta secretion	32	14	3.61	107	3.1e-06	0.00011	3.1e-06	43.75	3.87812
GO:0008625	extrinsic apoptotic signaling pathway vi...	50	13	5.64	367	0.00285	0.00916	0.00285	26	2.30496
GO:0033135	regulation of peptidyl-serine phosphoryl...	54	13	6.09	448	0.00583	0.00099	0.00583	24.0741	2.13465
GO:0030193	regulation of blood coagulation	27	12	3.05	137	1.3e-05	0.00024	1.3e-05	44.4444	3.93443
GO:0006809	nitric oxide biosynthetic process	34	11	3.84	285	0.00086	0.00883	0.00086	32.3529	2.86458
GO:0042108	positive regulation of cytokine biosynth...	36	11	4.06	313	0.00146	0.00407	0.00146	30.5556	2.70936
GO:0002548	monocyte chemotaxis	20	10	2.26	148	2e-05	0.00148	2e-05	50	4.42478
GO:0032722	positive regulation of chemokine product...	26	9	2.93	314	0.00148	0.00098	0.00148	34.6154	3.07167
GO:0010575	positive regulation of vascular endothel...	16	8	1.8	201	0.00014	0.00065	0.00014	50	4.44444
GO:0001541	ovarian follicle development	18	8	2.03	239	0.00039	0.00119	0.00039	44.4444	3.94089
GO:0072604	interleukin-6 secretion	18	8	2.03	240	0.00039	0.00889	0.00039	44.4444	3.94089
GO:1903524	positive regulation of blood circulation	19	8	2.14	265	0.00061	0.00836	0.00061	42.1053	3.73832
GO:0036499	PERK-mediated unfolded protein response	16	7	1.8	291	0.00103	0.00576	0.00103	43.75	3.88889
GO:0034134	toll-like receptor 2 signaling pathway	14	6	1.58	362	0.00272	0.00046	0.00272	42.8571	3.79747
GO:0035767	endothelial cell chemotaxis	11	5	1.24	415	0.00464	0.00522	0.00464	45.4545	4.03226
