## Supplemental Table 10 for "Antibody ligation of carcinoembryonic antigen-related cell adhesion molecule 1 (CEACAM1), CEACAM3, and CEACAM6, differentially enhance the cytokine release of human neutrophils in responses to *Candida albicans*"

### Sheet: Tabelle1
Term_name	Term_id	Adjusted_p_value	Enriched pathways of the network analysis presented in Figure 5.
TNF signaling pathway	KEGG:04668	4.10714e-11
Toll-like receptor signaling pathway	KEGG:04620	1.94647e-10
Rheumatoid arthritis	KEGG:05323	5.94814e-10
MAPK signaling pathway	KEGG:04010	2.33457e-09
NF-kappa B signaling pathway	KEGG:04064	4.16544e-09
IL-17 signaling pathway	KEGG:04657	1.38044e-08
Chagas disease	KEGG:05142	6.36098e-08
Epstein-Barr virus infection	KEGG:05169	9.383e-08
Tuberculosis	KEGG:05152	1.53415e-07
Human cytomegalovirus infection	KEGG:05163	3.51954e-07
Kaposi sarcoma-associated herpesvirus infection	KEGG:05167	4.93671e-07
Leishmaniasis	KEGG:05140	7.44231e-07
KEGG root term	KEGG:00000	1.65203e-06
Legionellosis	KEGG:05134	1.7382e-06
Small cell lung cancer	KEGG:05222	5.98518e-06
Viral protein interaction with cytokine and cytokine receptor	KEGG:04061	6.58706e-06
Proteoglycans in cancer	KEGG:05205	8.42548e-06
Hepatitis B	KEGG:05161	8.50206e-06
Yersinia infection	KEGG:05135	1.05675e-05
AGE-RAGE signaling pathway in diabetic complications	KEGG:04933	1.36238e-05
PI3K-Akt signaling pathway	KEGG:04151	1.47896e-05
Fluid shear stress and atherosclerosis	KEGG:05418	1.62736e-05
Salmonella infection	KEGG:05132	1.78545e-05
Pertussis	KEGG:05133	1.8042e-05
Pancreatic cancer	KEGG:05212	2.00222e-05
Toxoplasmosis	KEGG:05145	2.64614e-05
Cytokine-cytokine receptor interaction	KEGG:04060	2.79524e-05
Transcriptional misregulation in cancer	KEGG:05202	4.14577e-05
Thyroid cancer	KEGG:05216	4.96298e-05
Colorectal cancer	KEGG:05210	5.24875e-05
Cellular senescence	KEGG:04218	6.29878e-05
Osteoclast differentiation	KEGG:04380	6.49455e-05
PD-L1 expression and PD-1 checkpoint pathway in cancer	KEGG:05235	6.83935e-05
MicroRNAs in cancer	KEGG:05206	7.95802e-05
Bladder cancer	KEGG:05219	9.33618e-05
NOD-like receptor signaling pathway	KEGG:04621	0.000111612
Amoebiasis	KEGG:05146	0.000122199
Human T-cell leukemia virus 1 infection	KEGG:05166	0.000165157
Apoptosis	KEGG:04210	0.000174458
Measles	KEGG:05162	0.00019713
Chronic myeloid leukemia	KEGG:05220	0.000288308
Hepatitis C	KEGG:05160	0.000463683
Shigellosis	KEGG:05131	0.000478709
Pathways in cancer	KEGG:05200	0.000512826
Neurotrophin signaling pathway	KEGG:04722	0.000576912
Endometrial cancer	KEGG:05213	0.000746995
Influenza A	KEGG:05164	0.000858922
FoxO signaling pathway	KEGG:04068	0.000935975
Inflammatory bowel disease	KEGG:05321	0.00100368
Prostate cancer	KEGG:05215	0.00136609
C-type lectin receptor signaling pathway	KEGG:04625	0.00178394
Chemokine signaling pathway	KEGG:04062	0.00180784
Epithelial cell signaling in Helicobacter pylori infection	KEGG:05120	0.00188492
Th17 cell differentiation	KEGG:04659	0.00216215
Pathogenic Escherichia coli infection	KEGG:05130	0.00244359
Malaria	KEGG:05144	0.00459104
Sphingolipid signaling pathway	KEGG:04071	0.00464542
ErbB signaling pathway	KEGG:04012	0.00585981
Antifolate resistance	KEGG:01523	0.0059599
Cytosolic DNA-sensing pathway	KEGG:04623	0.0122056
Non-alcoholic fatty liver disease	KEGG:04932	0.0158072
African trypanosomiasis	KEGG:05143	0.0188577
Graft-versus-host disease	KEGG:05332	0.0188577
HIF-1 signaling pathway	KEGG:04066	0.0214663
Central carbon metabolism in cancer	KEGG:05230	0.02207
Non-small cell lung cancer	KEGG:05223	0.02207
Melanoma	KEGG:05218	0.02207
Viral carcinogenesis	KEGG:05203	0.0227586
JAK-STAT signaling pathway	KEGG:04630	0.0260613
Glioma	KEGG:05214	0.0327516
Hepatocellular carcinoma	KEGG:05225	0.034156
EGFR tyrosine kinase inhibitor resistance	KEGG:01521	0.0417794
