## Supplemental Table 11 for "Antibody ligation of carcinoembryonic antigen-related cell adhesion molecule 1 (CEACAM1), CEACAM3, and CEACAM6, differentially enhance the cytokine release of human neutrophils in responses to *Candida albicans*"

### Sheet: GO terms from 
GO,ID	Term	Annotated	Significant	Expected	Rank in KS	classic	KS	fold expected	>2-fold Enriched cellular functions (Gene Ontology) of the network analysis presented in S10 Fig (comparison CC6/+C.a vs. IgG + Ca) with a p-value (classic) <0.01.
GO:0006935	chemotaxis	209	27	4.65	3816	2.9e-14	0.93518	5.80645
GO:0042330	taxis	211	27	4.69	3786	3.7e-14	0.92866	5.75693
GO:0009617	response to bacterium	239	28	5.32	3261	1.1e-13	0.78893	5.26316
GO:0002237	response to molecule of bacterial origin	160	23	3.56	3868	3.2e-13	0.94699	6.46067
GO:0006954	inflammatory response	310	31	6.9	3678	3.3e-13	0.90428	4.49275
GO:0009605	response to external stimulus	839	51	18.67	1821	5.4e-13	0.3833	2.73166
GO:0060326	cell chemotaxis	118	19	2.63	4208	5.8e-12	0.99992	7.22433
GO:0043207	response to external biotic stimulus	398	33	8.85	1551	9.7e-12	0.31509	3.72881
GO:0051707	response to other organism	398	33	8.85	1552	9.7e-12	0.31509	3.72881
GO:0032496	response to lipopolysaccharide	153	21	3.4	3719	9.7e-12	0.91461	6.17647
GO:0009607	response to biotic stimulus	414	33	9.21	640	2.9e-11	0.11478	3.58306
GO:0030593	neutrophil chemotaxis	51	13	1.13	4221	3.8e-11	0.99996	11.5044
GO:0097529	myeloid leukocyte migration	87	16	1.94	4213	4e-11	0.99994	8.24742
GO:0071219	cellular response to molecule of bacteri,,,	105	17	2.34	3529	7.8e-11	0.86134	7.26496
GO:1990266	neutrophil migration	57	13	1.27	4220	1.8e-10	0.99996	10.2362
GO:0030595	leukocyte chemotaxis	96	16	2.14	4211	1.9e-10	0.99993	7.47664
GO:0070098	chemokine-mediated signaling pathway	28	10	0.62	4226	1.9e-10	0.99998	16.129
GO:0006952	defense response	704	42	15.66	552	3.4e-10	0.09945	2.68199
GO:0071621	granulocyte chemotaxis	60	13	1.33	4218	3.5e-10	0.99996	9.77444
GO:0071216	cellular response to biotic stimulus	121	17	2.69	1815	7.8e-10	0.3824	6.3197
GO:0040011	locomotion	606	38	13.48	4021	8.1e-10	0.97988	2.81899
GO:1901701	cellular response to oxygen-containing c,,,	448	32	9.97	3749	1.1e-09	0.9201	3.20963
GO:1990868	response to chemokine	33	10	0.73	4224	1.2e-09	0.99998	13.6986
GO:1990869	cellular response to chemokine	33	10	0.73	4225	1.2e-09	0.99998	13.6986
GO:1901700	response to oxygen-containing compound	618	38	13.75	3850	1.4e-09	0.94353	2.76364
GO:0019221	cytokine-mediated signaling pathway	401	30	8.92	1011	1.4e-09	0.19077	3.36323
GO:0097530	granulocyte migration	68	13	1.51	4217	1.8e-09	0.99995	8.60927
GO:0050900	leukocyte migration	182	20	4.05	4142	1.9e-09	0.99706	4.93827
GO:0034097	response to cytokine	601	37	13.37	279	2.5e-09	0.04299	2.76739
GO:0016477	cell migration	490	33	10.9	4183	2.6e-09	0.99963	3.02752
GO:0071222	cellular response to lipopolysaccharide	100	15	2.22	3494	3.3e-09	0.85402	6.75676
GO:0048870	cell motility	525	34	11.68	4180	3.8e-09	0.9996	2.91096
GO:0051674	localization of cell	525	34	11.68	4181	3.8e-09	0.9996	2.91096
GO:0033993	response to lipid	335	26	7.45	1701	1e-08	0.34969	3.48993
GO:0007186	G protein-coupled receptor signaling pat,,,	201	20	4.47	3807	1.1e-08	0.93223	4.47427
GO:0071347	cellular response to interleukin-1	109	15	2.43	3857	1.1e-08	0.94453	6.17284
GO:0071345	cellular response to cytokine stimulus	556	34	12.37	288	1.7e-08	0.04493	2.74859
GO:0071310	cellular response to organic substance	1105	51	24.58	858	1.9e-08	0.1548	2.07486
GO:0032103	positive regulation of response to exter,,,	131	16	2.91	4192	2.1e-08	0.99974	5.49828
GO:0001819	positive regulation of cytokine producti,,,	210	20	4.67	180	2.3e-08	0.02395	4.28266
GO:0070555	response to interleukin-1	121	15	2.69	3739	4.8e-08	0.9182	5.57621
GO:0001934	positive regulation of protein phosphory,,,	361	26	8.03	3005	5e-08	0.72327	3.23786
GO:0006928	movement of cell or subcellular componen,,,	645	36	14.35	4143	6.2e-08	0.99726	2.50871
GO:0051239	regulation of multicellular organismal p,,,	1046	48	23.27	432	8.4e-08	0.07174	2.06274
GO:0042127	regulation of cell proliferation	565	33	12.57	3407	9.2e-08	0.83099	2.6253
GO:0010562	positive regulation of phosphorus metabo,,,	403	27	8.97	2662	1.2e-07	0.60935	3.01003
GO:0045937	positive regulation of phosphate metabol,,,	403	27	8.97	2663	1.2e-07	0.60935	3.01003
GO:0042327	positive regulation of phosphorylation	380	26	8.45	2541	1.4e-07	0.57333	3.07692
GO:0002548	monocyte chemotaxis	20	7	0.44	4171	1.4e-07	0.99945	15.9091
GO:0071396	cellular response to lipid	235	20	5.23	943	1.5e-07	0.17448	3.82409
GO:0002685	regulation of leukocyte migration	83	12	1.85	4030	2.1e-07	0.98368	6.48649
GO:0051270	regulation of cellular component movemen,,,	363	25	8.08	2923	2.3e-07	0.69436	3.09406
GO:0008283	cell proliferation	681	36	15.15	2831	2.5e-07	0.66249	2.37624
GO:2000145	regulation of cell motility	340	24	7.56	3733	2.7e-07	0.91789	3.1746
GO:0048513	animal organ development	1050	47	23.36	2179	2.8e-07	0.47191	2.01199
GO:0032101	regulation of response to external stimu,,,	316	23	7.03	2435	2.8e-07	0.54248	3.27169
GO:0014070	response to organic cyclic compound	323	23	7.19	2503	4.2e-07	0.56117	3.19889
GO:0030334	regulation of cell migration	323	23	7.19	3891	4.2e-07	0.95285	3.19889
GO:0002687	positive regulation of leukocyte migrati,,,	59	10	1.31	4160	5e-07	0.99902	7.63359
GO:0006809	nitric oxide biosynthetic process	34	8	0.76	4204	5.3e-07	0.99987	10.5263
GO:0048646	anatomical structure formation involved ,,,	329	23	7.32	3799	5.9e-07	0.93091	3.14208
GO:0051240	positive regulation of multicellular org,,,	613	33	13.64	535	6.4e-07	0.09635	2.41935
GO:0006955	immune response	1011	45	22.49	1558	7e-07	0.317	2.00089
GO:0043410	positive regulation of MAPK cascade	190	17	4.23	3262	7.3e-07	0.78893	4.01891
GO:0031401	positive regulation of protein modificat,,,	470	28	10.46	2153	7.7e-07	0.46581	2.67686
GO:1902531	regulation of intracellular signal trans,,,	782	38	17.4	2249	9.2e-07	0.49035	2.18391
GO:0046209	nitric oxide metabolic process	37	8	0.82	4110	1.1e-06	0.99453	9.7561
GO:2001057	reactive nitrogen species metabolic proc,,,	37	8	0.82	4111	1.1e-06	0.99453	9.7561
GO:0032611	interleukin-1 beta production	51	9	1.13	556	1.4e-06	0.10005	7.9646
GO:0040012	regulation of locomotion	373	24	8.3	3094	1.5e-06	0.74541	2.89157
GO:0001944	vasculature development	246	19	5.47	4141	1.5e-06	0.99705	3.47349
GO:0042136	neurotransmitter biosynthetic process	39	8	0.87	3506	1.6e-06	0.85678	9.1954
GO:0150077	regulation of neuroinflammatory response	18	6	0.4	4147	1.6e-06	0.99758	15
GO:0001817	regulation of cytokine production	323	22	7.19	42	1.7e-06	0.00511	3.05981
GO:0034612	response to tumor necrosis factor	158	15	3.52	2010	1.7e-06	0.42809	4.26136
GO:0072358	cardiovascular system development	249	19	5.54	4039	1.8e-06	0.98525	3.4296
GO:0002682	regulation of immune system process	711	35	15.82	661	2.2e-06	0.11953	2.21239
GO:0001525	angiogenesis	183	16	4.07	4046	2.2e-06	0.98707	3.9312
GO:1903524	positive regulation of blood circulation	19	6	0.42	3564	2.3e-06	0.87327	14.2857
GO:0032612	interleukin-1 production	55	9	1.22	618	2.6e-06	0.11112	7.37705
GO:1902533	positive regulation of intracellular sig,,,	442	26	9.83	1213	2.7e-06	0.23597	2.64496
GO:0035295	tube development	307	21	6.83	3589	2.8e-06	0.88087	3.07467
GO:0050707	regulation of cytokine secretion	87	11	1.94	1266	2.8e-06	0.24735	5.6701
GO:2000026	regulation of multicellular organismal d,,,	688	34	15.31	1104	3e-06	0.21102	2.22077
GO:0030335	positive regulation of cell migration	210	17	4.67	3160	3e-06	0.76347	3.64026
GO:0001568	blood vessel development	234	18	5.21	3999	3.1e-06	0.97642	3.45489
GO:0050921	positive regulation of chemotaxis	56	9	1.25	4207	3.1e-06	0.99989	7.2
GO:2000147	positive regulation of cell motility	213	17	4.74	3304	3.6e-06	0.80208	3.5865
GO:0008219	cell death	896	40	19.93	482	3.9e-06	0.08486	2.00702
GO:0051272	positive regulation of cellular componen,,,	215	17	4.78	3009	4.1e-06	0.72412	3.55649
GO:0010941	regulation of cell death	703	34	15.64	684	4.9e-06	0.12423	2.17391
GO:0032755	positive regulation of interleukin-6 pro,,,	45	8	1	1177	5.1e-06	0.23004	8
GO:0042133	neurotransmitter metabolic process	45	8	1	2736	5.1e-06	0.63221	8
GO:0050715	positive regulation of cytokine secretio,,,	60	9	1.33	1122	5.6e-06	0.21906	6.76692
GO:0006953	acute-phase response	13	5	0.29	3015	5.6e-06	0.72719	17.2414
GO:0150076	neuroinflammatory response	33	7	0.73	3845	5.9e-06	0.94209	9.58904
GO:0071674	mononuclear cell migration	33	7	0.73	4162	5.9e-06	0.99909	9.58904
GO:0012501	programmed cell death	844	38	18.78	504	6.3e-06	0.09056	2.02343
GO:0042981	regulation of apoptotic process	646	32	14.37	762	6.3e-06	0.13837	2.22686
GO:0002684	positive regulation of immune system pro,,,	523	28	11.64	871	6.5e-06	0.15759	2.4055
GO:0050729	positive regulation of inflammatory resp,,,	62	9	1.38	4007	7.3e-06	0.97758	6.52174
GO:0045429	positive regulation of nitric oxide bios,,,	23	6	0.51	4151	7.9e-06	0.99797	11.7647
GO:1904407	positive regulation of nitric oxide meta,,,	23	6	0.51	4152	7.9e-06	0.99797	11.7647
GO:0043067	regulation of programmed cell death	655	32	14.57	844	8.4e-06	0.15166	2.19629
GO:1903409	reactive oxygen species biosynthetic pro,,,	48	8	1.07	3623	8.4e-06	0.89167	7.47664
GO:0007622	rhythmic behavior	14	5	0.31	4186	8.5e-06	0.99965	16.129
GO:0009891	positive regulation of biosynthetic proc,,,	787	36	17.51	864	8.6e-06	0.1561	2.05597
GO:0040017	positive regulation of locomotion	227	17	5.05	2993	8.6e-06	0.72011	3.36634
GO:0042493	response to drug	331	21	7.36	3604	9.3e-06	0.88405	2.85326
GO:0048514	blood vessel morphogenesis	205	16	4.56	4042	9.6e-06	0.9865	3.50877
GO:0001816	cytokine production	360	22	8.01	85	1e-05	0.0096	2.74657
GO:0042108	positive regulation of cytokine biosynth,,,	36	7	0.8	2398	1.1e-05	0.53346	8.75
GO:0002573	myeloid leukocyte differentiation	101	11	2.25	1480	1.2e-05	0.29599	4.88889
GO:0050920	regulation of chemotaxis	83	10	1.85	3502	1.2e-05	0.85625	5.40541
GO:0051247	positive regulation of protein metabolic,,,	701	33	15.6	320	1.3e-05	0.05214	2.11538
GO:0002526	acute inflammatory response	51	8	1.13	3487	1.3e-05	0.85229	7.07965
GO:0035239	tube morphogenesis	260	18	5.78	3708	1.4e-05	0.91212	3.11419
GO:0050663	cytokine secretion	103	11	2.29	1710	1.5e-05	0.35239	4.80349
GO:0071356	cellular response to tumor necrosis fact,,,	145	13	3.23	2029	1.6e-05	0.43337	4.02477
GO:0042107	cytokine metabolic process	52	8	1.16	885	1.6e-05	0.16156	6.89655
GO:0002688	regulation of leukocyte chemotaxis	52	8	1.16	4067	1.6e-05	0.98968	6.89655
GO:0010035	response to inorganic substance	214	16	4.76	3507	1.7e-05	0.85679	3.36134
GO:0031328	positive regulation of cellular biosynth,,,	778	35	17.31	865	1.8e-05	0.15622	2.02195
GO:0032874	positive regulation of stress-activated ,,,	69	9	1.54	4179	1.8e-05	0.99957	5.84416
GO:0050918	positive chemotaxis	16	5	0.36	3422	1.8e-05	0.83582	13.8889
GO:0010575	positive regulation of vascular endothel,,,	16	5	0.36	3746	1.8e-05	0.91965	13.8889
GO:0010647	positive regulation of cell communicatio,,,	713	33	15.86	2328	1.9e-05	0.51655	2.08071
GO:0033138	positive regulation of peptidyl-serine p,,,	39	7	0.87	3158	1.9e-05	0.76308	8.04598
GO:0050708	regulation of protein secretion	170	14	3.78	2336	2e-05	0.51878	3.7037
GO:0070304	positive regulation of stress-activated ,,,	70	9	1.56	4178	2e-05	0.99956	5.76923
GO:0006959	humoral immune response	70	9	1.56	4216	2e-05	0.99995	5.76923
GO:0023056	positive regulation of signaling	717	33	15.95	2529	2.1e-05	0.56815	2.06897
GO:0032270	positive regulation of cellular protein ,,,	651	31	14.48	592	2.1e-05	0.10652	2.14088
GO:0030193	regulation of blood coagulation	27	6	0.6	4200	2.1e-05	0.99983	10
GO:1900046	regulation of hemostasis	27	6	0.6	4201	2.1e-05	0.99983	10
GO:0080134	regulation of response to stress	687	32	15.28	2076	2.3e-05	0.44441	2.09424
GO:0051046	regulation of secretion	271	18	6.03	1582	2.4e-05	0.3212	2.98507
GO:2000379	positive regulation of reactive oxygen s,,,	55	8	1.22	3748	2.4e-05	0.92001	6.55738
GO:0035690	cellular response to drug	151	13	3.36	3567	2.5e-05	0.87627	3.86905
GO:0010573	vascular endothelial growth factor produ,,,	17	5	0.38	3253	2.5e-05	0.7853	13.1579
GO:0010574	regulation of vascular endothelial growt,,,	17	5	0.38	3254	2.5e-05	0.7853	13.1579
GO:0009888	tissue development	562	28	12.5	1265	2.6e-05	0.24677	2.24
GO:1903428	positive regulation of reactive oxygen s,,,	28	6	0.62	3929	2.7e-05	0.96277	9.67742
GO:0050818	regulation of coagulation	28	6	0.62	4199	2.7e-05	0.99983	9.67742
GO:0002791	regulation of peptide secretion	175	14	3.89	2277	2.8e-05	0.49981	3.59897
GO:0002790	peptide secretion	224	16	4.98	2564	2.9e-05	0.57991	3.21285
GO:0043408	regulation of MAPK cascade	276	18	6.14	3177	3.1e-05	0.76732	2.9316
GO:0002521	leukocyte differentiation	251	17	5.58	165	3.2e-05	0.02169	3.04659
GO:0002690	positive regulation of leukocyte chemota,,,	42	7	0.93	4209	3.2e-05	0.99992	7.52688
GO:0061900	glial cell activation	29	6	0.65	3734	3.3e-05	0.91789	9.23077
GO:2000377	regulation of reactive oxygen species me,,,	94	10	2.09	4191	3.8e-05	0.99974	4.78469
GO:0045944	positive regulation of transcription by ,,,	452	24	10.06	1641	4e-05	0.33711	2.38569
GO:0010557	positive regulation of macromolecule bio,,,	741	33	16.49	736	4.1e-05	0.13277	2.00121
GO:0009967	positive regulation of signal transducti,,,	674	31	15	2653	4.1e-05	0.60734	2.06667
GO:0001932	regulation of protein phosphorylation	545	27	12.13	3169	4.1e-05	0.7655	2.22589
GO:0001516	prostaglandin biosynthetic process	10	4	0.22	4044	4.4e-05	0.98695	18.1818
GO:0046457	prostanoid biosynthetic process	10	4	0.22	4045	4.4e-05	0.98695	18.1818
GO:0045987	positive regulation of smooth muscle con,,,	10	4	0.22	4081	4.4e-05	0.99067	18.1818
GO:0008284	positive regulation of cell proliferatio,,,	312	19	6.94	3970	4.7e-05	0.97142	2.73775
GO:0051050	positive regulation of transport	369	21	8.21	137	4.8e-05	0.01779	2.55786
GO:1901224	positive regulation of NIK/NF-kappaB sig,,,	45	7	1	1018	5.1e-05	0.19255	7
GO:0030099	myeloid cell differentiation	211	15	4.69	550	5.6e-05	0.09897	3.19829
GO:0019233	sensory perception of pain	20	5	0.44	4154	5.9e-05	0.99813	11.3636
GO:0048247	lymphocyte chemotaxis	20	5	0.44	4172	5.9e-05	0.99945	11.3636
GO:0051048	negative regulation of secretion	80	9	1.78	3473	6e-05	0.84834	5.05618
GO:0050702	interleukin-1 beta secretion	32	6	0.71	641	6e-05	0.1152	8.4507
GO:0045428	regulation of nitric oxide biosynthetic ,,,	32	6	0.71	4077	6e-05	0.99031	8.4507
GO:1904018	positive regulation of vasculature devel,,,	81	9	1.8	2828	6.6e-05	0.66174	5
GO:0072359	circulatory system development	349	20	7.76	4157	6.8e-05	0.9986	2.57732
GO:0050727	regulation of inflammatory response	166	13	3.69	2488	6.8e-05	0.55706	3.52304
GO:0051241	negative regulation of multicellular org,,,	410	22	9.12	1540	7.6e-05	0.31254	2.41228
GO:0046888	negative regulation of hormone secretion	21	5	0.47	3791	7.6e-05	0.92908	10.6383
GO:0048511	rhythmic process	103	10	2.29	1570	8.3e-05	0.3191	4.36681
GO:0050701	interleukin-1 secretion	34	6	0.76	953	8.6e-05	0.17608	7.89474
GO:0048545	response to steroid hormone	147	12	3.27	2000	8.8e-05	0.42464	3.66972
GO:0042035	regulation of cytokine biosynthetic proc,,,	49	7	1.09	1256	8.9e-05	0.24538	6.42202
GO:0009306	protein secretion	220	15	4.89	2573	9.1e-05	0.58285	3.06748
GO:1901222	regulation of NIK/NF-kappaB signaling	66	8	1.47	883	9.2e-05	0.16047	5.44218
GO:0043066	negative regulation of apoptotic process	357	20	7.94	996	9.4e-05	0.18753	2.51889
GO:0051781	positive regulation of cell division	22	5	0.49	3007	9.7e-05	0.72357	10.2041
GO:0042325	regulation of phosphorylation	607	28	13.5	1756	0.0001	0.36731	2.07407
GO:0030855	epithelial cell differentiation	173	13	3.85	2215	0.0001	0.48042	3.37662
GO:1901342	regulation of vasculature development	127	11	2.83	3203	0.0001	0.77277	3.88693
GO:1903978	regulation of microglial cell activation	12	4	0.27	4137	0.0001	0.99692	14.8148
GO:0019220	regulation of phosphate metabolic proces,,,	674	30	15	936	0.00011	0.17276	2
GO:0051049	regulation of transport	641	29	14.26	154	0.00011	0.01957	2.03366
GO:0009725	response to hormone	361	20	8.03	1734	0.00011	0.36054	2.49066
GO:0048871	multicellular organismal homeostasis	151	12	3.36	1943	0.00011	0.40749	3.57143
GO:0050714	positive regulation of protein secretion	107	10	2.38	1444	0.00011	0.28769	4.20168
GO:0043069	negative regulation of programmed cell d,,,	364	20	8.1	1015	0.00012	0.19195	2.46914
GO:0042089	cytokine biosynthetic process	51	7	1.13	718	0.00012	0.12983	6.19469
GO:0030097	hemopoiesis	427	22	9.5	193	0.00014	0.02765	2.31579
GO:0051047	positive regulation of secretion	154	12	3.43	1215	0.00014	0.2365	3.49854
GO:0002793	positive regulation of peptide secretion	110	10	2.45	1700	0.00014	0.34969	4.08163
GO:0032675	regulation of interleukin-6 production	70	8	1.56	1534	0.00014	0.31101	5.12821
GO:0031663	lipopolysaccharide-mediated signaling pa,,,	37	6	0.82	3337	0.00014	0.80872	7.31707
GO:0045410	positive regulation of interleukin-6 bio,,,	13	4	0.29	1806	0.00014	0.37971	13.7931
GO:0050795	regulation of behavior	13	4	0.29	2499	0.00014	0.55979	13.7931
GO:0006692	prostanoid metabolic process	13	4	0.29	3971	0.00014	0.97151	13.7931
GO:0006693	prostaglandin metabolic process	13	4	0.29	3972	0.00014	0.97151	13.7931
GO:0032660	regulation of interleukin-17 production	13	4	0.29	4089	0.00014	0.99176	13.7931
GO:0048512	circadian behavior	13	4	0.29	4188	0.00014	0.99968	13.7931
GO:0060548	negative regulation of cell death	399	21	8.88	653	0.00015	0.11696	2.36486
GO:1903530	regulation of secretion by cell	257	16	5.72	1150	0.00015	0.22268	2.7972
GO:0061041	regulation of wound healing	53	7	1.18	4187	0.00015	0.99967	5.9322
GO:0015908	fatty acid transport	24	5	0.53	2042	0.00015	0.43628	9.43396
GO:0045840	positive regulation of mitotic nuclear d,,,	24	5	0.53	4088	0.00015	0.99142	9.43396
GO:0000165	MAPK cascade	371	20	8.25	2766	0.00016	0.64353	2.42424
GO:0031349	positive regulation of defense response	258	16	5.74	2125	0.00016	0.45746	2.78746
GO:0002694	regulation of leukocyte activation	231	15	5.14	754	0.00016	0.13652	2.91829
GO:0045766	positive regulation of angiogenesis	72	8	1.6	3626	0.00017	0.892	5
GO:0033135	regulation of peptidyl-serine phosphoryl,,,	54	7	1.2	2778	0.00017	0.64751	5.83333
GO:0002520	immune system development	465	23	10.35	417	0.00018	0.0697	2.22222
GO:0002696	positive regulation of leukocyte activat,,,	158	12	3.52	2644	0.00018	0.6043	3.40909
GO:0007610	behavior	136	11	3.03	987	0.00019	0.18539	3.63036
GO:0043030	regulation of macrophage activation	25	5	0.56	4102	0.00019	0.99358	8.92857
GO:0023014	signal transduction by protein phosphory,,,	377	20	8.39	2836	0.0002	0.66468	2.38379
GO:0045765	regulation of angiogenesis	114	10	2.54	3437	0.0002	0.83957	3.93701
GO:0034134	toll-like receptor 2 signaling pathway	14	4	0.31	3870	0.0002	0.94776	12.9032
GO:0002675	positive regulation of acute inflammator,,,	14	4	0.31	4056	0.0002	0.98828	12.9032
GO:1903706	regulation of hemopoiesis	237	15	5.27	187	0.00021	0.02534	2.8463
GO:0050867	positive regulation of cell activation	161	12	3.58	2319	0.00021	0.51362	3.35196
GO:0043491	protein kinase B signaling	94	9	2.09	3424	0.00021	0.83658	4.30622
GO:0032635	interleukin-6 production	74	8	1.65	1278	0.00021	0.25068	4.84848
GO:0051403	stress-activated MAPK cascade	138	11	3.07	3878	0.00022	0.94931	3.58306
GO:0001774	microglial cell activation	26	5	0.58	3633	0.00023	0.89408	8.62069
GO:0002269	leukocyte activation involved in inflamm,,,	26	5	0.58	3634	0.00023	0.89408	8.62069
GO:0051785	positive regulation of nuclear division	26	5	0.58	4113	0.00023	0.99462	8.62069
GO:0048534	hematopoietic or lymphoid organ developm,,,	444	22	9.88	378	0.00025	0.06139	2.22672
GO:0003008	system process	384	20	8.54	260	0.00025	0.03987	2.34192
GO:0050865	regulation of cell activation	241	15	5.36	519	0.00025	0.09398	2.79851
GO:1903531	negative regulation of secretion by cell	76	8	1.69	3477	0.00025	0.84989	4.73373
GO:0045637	regulation of myeloid cell differentiati,,,	118	10	2.63	450	0.00026	0.07658	3.80228
GO:0003002	regionalization	58	7	1.29	2750	0.00026	0.63623	5.42636
GO:0007259	JAK-STAT cascade	58	7	1.29	3273	0.00026	0.7917	5.42636
GO:0046330	positive regulation of JNK cascade	58	7	1.29	4185	0.00026	0.99964	5.42636
GO:1900745	positive regulation of p38MAPK cascade	15	4	0.33	4145	0.00026	0.99736	12.1212
GO:0045933	positive regulation of muscle contractio,,,	15	4	0.33	4184	0.00026	0.99963	12.1212
GO:0090087	regulation of peptide transport	298	17	6.63	2504	0.00027	0.5613	2.5641
GO:0009636	response to toxic substance	190	13	4.23	3033	0.00027	0.73025	3.07329
GO:0044706	multi-multicellular organism process	77	8	1.71	3743	0.00027	0.91889	4.67836
GO:0045087	innate immune response	448	22	9.97	931	0.00028	0.17206	2.20662
GO:0046677	response to antibiotic	142	11	3.16	3025	0.00028	0.72883	3.48101
GO:0042063	gliogenesis	98	9	2.18	3354	0.00029	0.81547	4.12844
GO:0051897	positive regulation of protein kinase B ,,,	59	7	1.31	4050	0.00029	0.98738	5.34351
GO:0050878	regulation of body fluid levels	167	12	3.72	945	0.0003	0.17484	3.22581
GO:0044057	regulation of system process	143	11	3.18	787	0.0003	0.14216	3.45912
GO:0051090	regulation of DNA-binding transcription ,,,	193	13	4.29	986	0.00031	0.1851	3.0303
GO:0008285	negative regulation of cell proliferatio,,,	246	15	5.47	889	0.00032	0.16198	2.74223
GO:0097696	STAT cascade	60	7	1.33	2674	0.00033	0.61208	5.26316
GO:0032651	regulation of interleukin-1 beta product,,,	43	6	0.96	709	0.00033	0.12819	6.25
GO:0014013	regulation of gliogenesis	43	6	0.96	2521	0.00033	0.56593	6.25
GO:1903426	regulation of reactive oxygen species bi,,,	43	6	0.96	3881	0.00033	0.95039	6.25
GO:0045670	regulation of osteoclast differentiation	28	5	0.62	2408	0.00033	0.53754	8.06452
GO:0006690	icosanoid metabolic process	28	5	0.62	3599	0.00033	0.88288	8.06452
GO:0007254	JNK cascade	100	9	2.22	3694	0.00034	0.90758	4.05405
GO:0032620	interleukin-17 production	16	4	0.36	3741	0.00034	0.91847	11.1111
GO:0046456	icosanoid biosynthetic process	16	4	0.36	3899	0.00034	0.95446	11.1111
GO:1905517	macrophage migration	16	4	0.36	3930	0.00034	0.96304	11.1111
GO:1901652	response to peptide	222	14	4.94	3823	0.00036	0.93618	2.83401
GO:1903708	positive regulation of hemopoiesis	101	9	2.25	1139	0.00037	0.2211	4
GO:1903532	positive regulation of secretion by cell	147	11	3.27	749	0.00038	0.13526	3.36391
GO:1902107	positive regulation of leukocyte differe,,,	81	8	1.8	801	0.00039	0.14391	4.44444
GO:0007600	sensory perception	81	8	1.8	2651	0.00039	0.60669	4.44444
GO:0014015	positive regulation of gliogenesis	29	5	0.65	2679	0.00039	0.61287	7.69231
GO:0050877	nervous system process	198	13	4.41	1019	0.0004	0.19329	2.94785
GO:1903522	regulation of blood circulation	62	7	1.38	299	0.0004	0.04733	5.07246
GO:1902105	regulation of leukocyte differentiation	125	10	2.78	55	0.00041	0.00639	3.59712
GO:0051094	positive regulation of developmental pro,,,	462	22	10.28	319	0.00043	0.05171	2.14008
GO:0046425	regulation of JAK-STAT cascade	45	6	1	2489	0.00043	0.55725	6
GO:0051091	positive regulation of DNA-binding trans,,,	126	10	2.8	934	0.00044	0.17241	3.57143
GO:0072593	reactive oxygen species metabolic proces,,,	126	10	2.8	4040	0.00044	0.9854	3.57143
GO:1903034	regulation of response to wounding	63	7	1.4	4182	0.00044	0.99961	5
GO:0030195	negative regulation of blood coagulation	17	4	0.38	4121	0.00044	0.99534	10.5263
GO:0050819	negative regulation of coagulation	17	4	0.38	4122	0.00044	0.99534	10.5263
GO:1900047	negative regulation of hemostasis	17	4	0.38	4123	0.00044	0.99534	10.5263
GO:0006979	response to oxidative stress	201	13	4.47	2049	0.00046	0.43716	2.90828
GO:0007155	cell adhesion	433	21	9.63	2006	0.00047	0.42748	2.18069
GO:0090596	sensory organ morphogenesis	46	6	1.02	4128	0.00048	0.99607	5.88235
GO:0032872	regulation of stress-activated MAPK casc,,,	105	9	2.34	4168	0.00049	0.99934	3.84615
GO:0022610	biological adhesion	435	21	9.68	1778	0.0005	0.37212	2.16942
GO:0031098	stress-activated protein kinase signalin,,,	152	11	3.38	3757	0.00051	0.92137	3.25444
GO:0046427	positive regulation of JAK-STAT cascade	31	5	0.69	2474	0.00053	0.55299	7.24638
GO:0033559	unsaturated fatty acid metabolic process	31	5	0.69	4148	0.00053	0.99769	7.24638
GO:0010648	negative regulation of cell communicatio,,,	534	24	11.88	3095	0.00054	0.74596	2.0202
GO:0032652	regulation of interleukin-1 production	47	6	1.05	781	0.00054	0.14171	5.71429
GO:1904892	regulation of STAT cascade	47	6	1.05	1751	0.00054	0.3659	5.71429
GO:0042116	macrophage activation	47	6	1.05	2953	0.00054	0.70444	5.71429
GO:0051384	response to glucocorticoid	47	6	1.05	3451	0.00054	0.84323	5.71429
GO:0023057	negative regulation of signaling	535	24	11.9	2991	0.00055	0.7195	2.01681
GO:0022407	regulation of cell-cell adhesion	179	12	3.98	2868	0.00056	0.67561	3.01508
GO:0070302	regulation of stress-activated protein k,,,	107	9	2.38	4167	0.00056	0.99933	3.78151
GO:0045408	regulation of interleukin-6 biosynthetic,,,	18	4	0.4	794	0.00056	0.14311	10
GO:0032370	positive regulation of lipid transport	18	4	0.4	1709	0.00056	0.35181	10
GO:0042698	ovulation cycle	18	4	0.4	2603	0.00056	0.59292	10
GO:0006940	regulation of smooth muscle contraction	18	4	0.4	3505	0.00056	0.85665	10
GO:0008347	glial cell migration	18	4	0.4	4153	0.00056	0.99798	10
GO:0006636	unsaturated fatty acid biosynthetic proc,,,	18	4	0.4	4155	0.00056	0.99822	10
GO:0042060	wound healing	206	13	4.58	1689	0.00059	0.34756	2.83843
GO:0051223	regulation of protein transport	291	16	6.47	2323	0.00063	0.5151	2.47295
GO:0051346	negative regulation of hydrolase activit,,,	156	11	3.47	2538	0.00063	0.57231	3.17003
GO:0007204	positive regulation of cytosolic calcium,,,	88	8	1.96	3962	0.00069	0.96944	4.08163
GO:0042226	interleukin-6 biosynthetic process	19	4	0.42	1094	0.0007	0.20851	9.52381
GO:0032570	response to progesterone	19	4	0.42	2345	0.0007	0.52115	9.52381
GO:0034122	negative regulation of toll-like recepto,,,	19	4	0.42	3655	0.0007	0.89854	9.52381
GO:0050731	positive regulation of peptidyl-tyrosine,,,	68	7	1.51	3721	0.00071	0.91525	4.63576
GO:1904894	positive regulation of STAT cascade	33	5	0.73	1624	0.00072	0.33258	6.84932
GO:0002224	toll-like receptor signaling pathway	89	8	1.98	1755	0.00074	0.36634	4.0404
GO:0031347	regulation of defense response	386	19	8.59	611	0.00075	0.11028	2.21187
GO:0051222	positive regulation of protein transport	185	12	4.12	400	0.00075	0.06626	2.91262
GO:0010817	regulation of hormone levels	136	10	3.03	3096	0.00081	0.74629	3.30033
GO:0019730	antimicrobial humoral response	34	5	0.76	4223	0.00083	0.99998	6.57895
GO:0071407	cellular response to organic cyclic comp,,,	214	13	4.76	672	0.00084	0.12168	2.73109
GO:0001659	temperature homeostasis	70	7	1.56	2656	0.00085	0.60796	4.48718
GO:0034142	toll-like receptor 4 signaling pathway	20	4	0.44	4215	0.00085	0.99994	9.09091
GO:0000302	response to reactive oxygen species	114	9	2.54	3474	0.00089	0.8484	3.54331
GO:0046879	hormone secretion	92	8	2.05	3204	0.00092	0.77289	3.90244
GO:0031960	response to corticosteroid	52	6	1.16	3851	0.00094	0.94373	5.17241
GO:0051480	regulation of cytosolic calcium ion conc,,,	93	8	2.07	3867	0.00099	0.94697	3.86473
GO:0002761	regulation of myeloid leukocyte differen,,,	53	6	1.18	1308	0.00104	0.25677	5.08475
GO:0110110	positive regulation of animal organ morp,,,	21	4	0.47	3478	0.00104	0.85007	8.51064
GO:0042471	ear morphogenesis	21	4	0.47	3513	0.00104	0.85781	8.51064
GO:0030155	regulation of cell adhesion	276	15	6.14	2942	0.00106	0.70085	2.443
GO:0009914	hormone transport	94	8	2.09	2933	0.00106	0.69909	3.82775
GO:0034121	regulation of toll-like receptor signali,,,	36	5	0.8	3810	0.00108	0.93256	6.25
GO:0007389	pattern specification process	73	7	1.62	2085	0.00109	0.44723	4.32099
GO:0001101	response to acid chemical	118	9	2.63	2744	0.00114	0.6343	3.42205
GO:1903039	positive regulation of leukocyte cell-ce,,,	118	9	2.63	2978	0.00114	0.71317	3.42205
GO:0090279	regulation of calcium ion import	10	3	0.22	2979	0.00115	0.71383	13.6364
GO:0071715	icosanoid transport	10	3	0.22	3212	0.00115	0.77438	13.6364
GO:1901571	fatty acid derivative transport	10	3	0.22	3213	0.00115	0.77438	13.6364
GO:0033198	response to ATP	10	3	0.22	3233	0.00115	0.77807	13.6364
GO:0045823	positive regulation of heart contraction	10	3	0.22	4193	0.00115	0.99975	13.6364
GO:0019932	second-messenger-mediated signaling	119	9	2.65	3922	0.00122	0.96107	3.39623
GO:0042531	positive regulation of tyrosine phosphor,,,	22	4	0.49	2520	0.00125	0.56547	8.16327
GO:1900744	regulation of p38MAPK cascade	22	4	0.49	4129	0.00125	0.99613	8.16327
GO:0019722	calcium-mediated signaling	75	7	1.67	3632	0.00128	0.89385	4.19162
GO:0001505	regulation of neurotransmitter levels	97	8	2.16	2762	0.00131	0.64184	3.7037
GO:0007566	embryo implantation	23	4	0.51	4212	0.00148	0.99994	7.84314
GO:0070201	regulation of establishment of protein l,,,	316	16	7.03	2012	0.00152	0.42869	2.27596
GO:2000191	regulation of fatty acid transport	11	3	0.24	1257	0.00155	0.24559	12.5
GO:0045672	positive regulation of osteoclast differ,,,	11	3	0.24	1494	0.00155	0.30068	12.5
GO:0034694	response to prostaglandin	11	3	0.24	2028	0.00155	0.43321	12.5
GO:0002827	positive regulation of T-helper 1 type i,,,	11	3	0.24	3770	0.00155	0.92399	12.5
GO:0035767	endothelial cell chemotaxis	11	3	0.24	4120	0.00155	0.99529	12.5
GO:0051482	positive regulation of cytosolic calcium,,,	11	3	0.24	4210	0.00155	0.99993	12.5
GO:0019369	arachidonic acid metabolic process	11	3	0.24	4219	0.00155	0.99996	12.5
GO:0034143	regulation of toll-like receptor 4 signa,,,	11	3	0.24	4222	0.00155	0.99997	12.5
GO:0008217	regulation of blood pressure	39	5	0.87	2600	0.00157	0.59031	5.74713
GO:0015718	monocarboxylic acid transport	39	5	0.87	2673	0.00157	0.612	5.74713
GO:0003018	vascular process in circulatory system	39	5	0.87	2894	0.00157	0.68248	5.74713
GO:0048568	embryonic organ development	100	8	2.22	3004	0.00159	0.72264	3.6036
GO:0070498	interleukin-1-mediated signaling pathway	78	7	1.74	3039	0.00161	0.73171	4.02299
GO:0008015	blood circulation	124	9	2.76	743	0.00162	0.13415	3.26087
GO:0071887	leukocyte apoptotic process	58	6	1.29	703	0.00168	0.12715	4.65116
GO:0042110	T cell activation	231	13	5.14	1559	0.0017	0.31716	2.52918
GO:1903037	regulation of leukocyte cell-cell adhesi,,,	150	10	3.34	2244	0.00171	0.48994	2.99401
GO:0022409	positive regulation of cell-cell adhesio,,,	125	9	2.78	3537	0.00172	0.86438	3.23741
GO:0006939	smooth muscle contraction	24	4	0.53	3071	0.00175	0.73822	7.54717
GO:0072006	nephron development	24	4	0.53	3113	0.00175	0.75028	7.54717
GO:0061045	negative regulation of wound healing	24	4	0.53	3482	0.00175	0.85089	7.54717
GO:0048661	positive regulation of smooth muscle cel,,,	40	5	0.89	4112	0.00176	0.9946	5.61798
GO:0009913	epidermal cell differentiation	59	6	1.31	3504	0.00183	0.85655	4.58015
GO:1901698	response to nitrogen compound	449	20	9.99	3691	0.00187	0.90724	2.002
GO:0055082	cellular chemical homeostasis	263	14	5.85	1741	0.00191	0.36311	2.39316
GO:0030217	T cell differentiation	127	9	2.83	1021	0.00192	0.19387	3.18021
GO:0070372	regulation of ERK1 and ERK2 cascade	103	8	2.29	2337	0.00192	0.51897	3.49345
GO:0002702	positive regulation of production of mol,,,	41	5	0.91	3027	0.00197	0.72918	5.49451
GO:0010951	negative regulation of endopeptidase act,,,	81	7	1.8	3597	0.00201	0.88229	3.88889
GO:0003013	circulatory system process	128	9	2.85	548	0.00203	0.09854	3.15789
GO:0048710	regulation of astrocyte differentiation	12	3	0.27	3414	0.00204	0.83339	11.1111
GO:0007596	blood coagulation	129	9	2.87	1113	0.00214	0.21647	3.13589
GO:0010466	negative regulation of peptidase activit,,,	82	7	1.82	3624	0.00215	0.89168	3.84615
GO:0046328	regulation of JNK cascade	82	7	1.82	4125	0.00215	0.99589	3.84615
GO:1904951	positive regulation of establishment of ,,,	209	12	4.65	252	0.00217	0.03824	2.58065
GO:0022603	regulation of anatomical structure morph,,,	390	18	8.68	3621	0.00218	0.89085	2.07373
GO:0072676	lymphocyte migration	42	5	0.93	3981	0.0022	0.97249	5.37634
GO:0060429	epithelium development	328	16	7.3	2524	0.00224	0.56662	2.19178
GO:0050817	coagulation	130	9	2.89	992	0.00226	0.1862	3.11419
GO:0097237	cellular response to toxic substance	106	8	2.36	4026	0.00231	0.98245	3.38983
GO:0002285	lymphocyte activation involved in immune,,,	83	7	1.85	1200	0.00231	0.23299	3.78378
GO:0002683	negative regulation of immune system pro,,,	184	11	4.09	1297	0.00243	0.2543	2.68949
GO:0006631	fatty acid metabolic process	107	8	2.38	2751	0.00245	0.63635	3.36134
GO:0019725	cellular homeostasis	331	16	7.36	812	0.00246	0.14612	2.17391
GO:0009611	response to wounding	241	13	5.36	2615	0.00248	0.59719	2.42537
GO:0007599	hemostasis	132	9	2.94	822	0.00251	0.14809	3.06122
GO:0098609	cell-cell adhesion	271	14	6.03	1526	0.00253	0.3097	2.32172
GO:0051051	negative regulation of transport	185	11	4.12	2696	0.00253	0.61788	2.6699
GO:0045807	positive regulation of endocytosis	63	6	1.4	1902	0.00257	0.40045	4.28571
GO:0034341	response to interferon-gamma	108	8	2.4	849	0.0026	0.15283	3.33333
GO:0050870	positive regulation of T cell activation	108	8	2.4	2967	0.0026	0.70782	3.33333
GO:0090183	regulation of kidney development	13	3	0.29	1223	0.00261	0.23927	10.3448
GO:0045923	positive regulation of fatty acid metabo,,,	13	3	0.29	2050	0.00261	0.4373	10.3448
GO:0048143	astrocyte activation	13	3	0.29	3860	0.00261	0.94569	10.3448
GO:0002825	regulation of T-helper 1 type immune res,,,	13	3	0.29	3864	0.00261	0.94658	10.3448
GO:0048246	macrophage chemotaxis	13	3	0.29	3884	0.00261	0.95108	10.3448
GO:0043434	response to peptide hormone	186	11	4.14	3585	0.00264	0.88036	2.657
GO:0045444	fat cell differentiation	85	7	1.89	2724	0.00265	0.62909	3.7037
GO:0030216	keratinocyte differentiation	44	5	0.98	3539	0.00271	0.86492	5.10204
GO:0050678	regulation of epithelial cell proliferat,,,	109	8	2.43	2893	0.00275	0.68206	3.29218
GO:0050706	regulation of interleukin-1 beta secreti,,,	27	4	0.6	796	0.00275	0.14318	6.66667
GO:1905954	positive regulation of lipid localizatio,,,	27	4	0.6	990	0.00275	0.18611	6.66667
GO:0007589	body fluid secretion	27	4	0.6	3321	0.00275	0.80585	6.66667
GO:0051896	regulation of protein kinase B signaling	86	7	1.91	3346	0.00283	0.81258	3.66492
GO:0070371	ERK1 and ERK2 cascade	110	8	2.45	2683	0.00291	0.61384	3.26531
GO:1901568	fatty acid derivative metabolic process	45	5	1	3142	0.003	0.75946	5
GO:0043583	ear development	45	5	1	3447	0.003	0.84209	5
GO:0030198	extracellular matrix organization	87	7	1.94	4019	0.00302	0.97964	3.60825
GO:0032731	positive regulation of interleukin-1 bet,,,	28	4	0.62	473	0.00315	0.08273	6.45161
GO:0042509	regulation of tyrosine phosphorylation o,,,	28	4	0.62	810	0.00315	0.14553	6.45161
GO:0002720	positive regulation of cytokine producti,,,	28	4	0.62	3657	0.00315	0.89884	6.45161
GO:1903035	negative regulation of response to wound,,,	28	4	0.62	3906	0.00315	0.9565	6.45161
GO:0038066	p38MAPK cascade	28	4	0.62	4119	0.00315	0.99507	6.45161
GO:0072503	cellular divalent inorganic cation homeo,,,	137	9	3.05	2400	0.00322	0.53441	2.95082
GO:1901654	response to ketone	66	6	1.47	1400	0.00326	0.2745	4.08163
GO:2000778	positive regulation of interleukin-6 sec,,,	14	3	0.31	1448	0.00326	0.2886	9.67742
GO:0046697	decidualization	14	3	0.31	1666	0.00326	0.34322	9.67742
GO:0030316	osteoclast differentiation	46	5	1.02	3373	0.00331	0.82173	4.90196
GO:0045597	positive regulation of cell differentiat,,,	342	16	7.61	35	0.00342	0.00416	2.1025
GO:0032732	positive regulation of interleukin-1 pro,,,	29	4	0.65	594	0.00359	0.10671	6.15385
GO:0007260	tyrosine phosphorylation of STAT protein	29	4	0.65	1066	0.00359	0.20312	6.15385
GO:0050704	regulation of interleukin-1 secretion	29	4	0.65	1131	0.00359	0.21997	6.15385
GO:0038061	NIK/NF-kappaB signaling	114	8	2.54	1920	0.00364	0.4037	3.14961
GO:0006937	regulation of muscle contraction	47	5	1.05	2021	0.00364	0.43088	4.7619
GO:0072507	divalent inorganic cation homeostasis	140	9	3.11	2397	0.00373	0.5329	2.89389
GO:0070374	positive regulation of ERK1 and ERK2 cas,,,	68	6	1.51	2647	0.00379	0.60474	3.97351
GO:0046394	carboxylic acid biosynthetic process	141	9	3.14	2043	0.00391	0.43646	2.86624
GO:0002824	positive regulation of adaptive immune r,,,	48	5	1.07	228	0.00399	0.03409	4.6729
GO:0030856	regulation of epithelial cell differenti,,,	48	5	1.07	2436	0.00399	0.54259	4.6729
GO:0032760	positive regulation of tumor necrosis fa,,,	48	5	1.07	3551	0.00399	0.86968	4.6729
GO:0045860	positive regulation of protein kinase ac,,,	225	12	5.01	2316	0.004	0.51301	2.39521
GO:0042472	inner ear morphogenesis	15	3	0.33	2459	0.00401	0.5477	9.09091
GO:1903793	positive regulation of anion transport	15	3	0.33	3242	0.00401	0.78202	9.09091
GO:0010942	positive regulation of cell death	348	16	7.74	1132	0.00406	0.22023	2.06718
GO:0043270	positive regulation of ion transport	69	6	1.54	1941	0.00408	0.40735	3.8961
GO:0002763	positive regulation of myeloid leukocyte,,,	30	4	0.67	631	0.00408	0.11296	5.97015
GO:0051928	positive regulation of calcium ion trans,,,	30	4	0.67	1595	0.00408	0.32463	5.97015
GO:0046638	positive regulation of alpha-beta T cell,,,	30	4	0.67	2523	0.00408	0.56651	5.97015
GO:0002673	regulation of acute inflammatory respons,,,	30	4	0.67	3411	0.00408	0.83272	5.97015
GO:1901570	fatty acid derivative biosynthetic proce,,,	30	4	0.67	3647	0.00408	0.89597	5.97015
GO:0048708	astrocyte differentiation	30	4	0.67	4114	0.00408	0.99472	5.97015
GO:0016053	organic acid biosynthetic process	142	9	3.16	2146	0.0041	0.464	2.8481
GO:0030100	regulation of endocytosis	117	8	2.6	1077	0.00426	0.20466	3.07692
GO:0007159	leukocyte cell-cell adhesion	170	10	3.78	2357	0.00429	0.52349	2.6455
GO:1903557	positive regulation of tumor necrosis fa,,,	49	5	1.09	3602	0.00436	0.88334	4.58716
GO:0007565	female pregnancy	70	6	1.56	3570	0.00438	0.87643	3.84615
GO:0002221	pattern recognition receptor signaling p,,,	118	8	2.63	1740	0.00449	0.36268	3.04183
GO:0007423	sensory organ development	118	8	2.63	3996	0.00449	0.97517	3.04183
GO:0045596	negative regulation of cell differentiat,,,	229	12	5.09	477	0.0046	0.08399	2.35756
GO:0070542	response to fatty acid	31	4	0.69	586	0.0046	0.10539	5.7971
GO:0044070	regulation of anion transport	31	4	0.69	1064	0.0046	0.20213	5.7971
GO:0035150	regulation of tube size	31	4	0.69	2898	0.0046	0.68428	5.7971
GO:0035296	regulation of tube diameter	31	4	0.69	2899	0.0046	0.68428	5.7971
GO:0050880	regulation of blood vessel size	31	4	0.69	2900	0.0046	0.68428	5.7971
GO:0097746	regulation of blood vessel diameter	31	4	0.69	2901	0.0046	0.68428	5.7971
GO:0044283	small molecule biosynthetic process	259	13	5.76	2229	0.00462	0.48638	2.25694
GO:0045639	positive regulation of myeloid cell diff,,,	50	5	1.11	1749	0.00476	0.36548	4.5045
GO:0045582	positive regulation of T cell differenti,,,	50	5	1.11	1810	0.00476	0.38071	4.5045
GO:0032743	positive regulation of interleukin-2 pro,,,	16	3	0.36	3061	0.00486	0.73664	8.33333
GO:2000482	regulation of interleukin-8 secretion	16	3	0.36	3813	0.00486	0.93484	8.33333
GO:0032147	activation of protein kinase activity	146	9	3.25	2325	0.00492	0.51542	2.76923
GO:0051783	regulation of nuclear division	72	6	1.6	2855	0.00503	0.67229	3.75
GO:0071236	cellular response to antibiotic	72	6	1.6	3800	0.00503	0.93104	3.75
GO:0006875	cellular metal ion homeostasis	174	10	3.87	2219	0.00506	0.48288	2.58398
GO:0045785	positive regulation of cell adhesion	174	10	3.87	3682	0.00506	0.9049	2.58398
GO:0009790	embryo development	293	14	6.52	3013	0.00513	0.72651	2.14724
GO:0030003	cellular cation homeostasis	203	11	4.52	1356	0.00517	0.2653	2.43363
GO:0019915	lipid storage	32	4	0.71	1479	0.00517	0.29573	5.6338
GO:0002821	positive regulation of adaptive immune r,,,	51	5	1.13	272	0.00519	0.04158	4.42478
GO:1905952	regulation of lipid localization	51	5	1.13	701	0.00519	0.12688	4.42478
GO:0050764	regulation of phagocytosis	51	5	1.13	972	0.00519	0.18122	4.42478
GO:0050709	negative regulation of protein secretion	51	5	1.13	3000	0.00519	0.72123	4.42478
GO:0006633	fatty acid biosynthetic process	51	5	1.13	3024	0.00519	0.72861	4.42478
GO:0071346	cellular response to interferon-gamma	96	7	2.14	847	0.00523	0.15189	3.27103
GO:0030072	peptide hormone secretion	73	6	1.62	3330	0.00539	0.80743	3.7037
GO:0002699	positive regulation of immune effector p,,,	97	7	2.16	236	0.00554	0.03573	3.24074
GO:0002286	T cell activation involved in immune res,,,	52	5	1.16	539	0.00564	0.09692	4.31034
GO:0048562	embryonic organ morphogenesis	52	5	1.16	1788	0.00564	0.3734	4.31034
GO:0002792	negative regulation of peptide secretion	52	5	1.16	2608	0.00564	0.59521	4.31034
GO:0046883	regulation of hormone secretion	74	6	1.65	2794	0.00576	0.65145	3.63636
GO:0006873	cellular ion homeostasis	206	11	4.58	1602	0.00577	0.3267	2.40175
GO:0050850	positive regulation of calcium-mediated ,,,	17	3	0.38	1739	0.00581	0.36223	7.89474
GO:0002931	response to ischemia	17	3	0.38	3191	0.00581	0.77025	7.89474
GO:0050863	regulation of T cell activation	150	9	3.34	903	0.00587	0.16446	2.69461
GO:1901699	cellular response to nitrogen compound	267	13	5.94	1832	0.00597	0.38553	2.18855
GO:0001935	endothelial cell proliferation	53	5	1.18	2767	0.00612	0.64375	4.23729
GO:0097305	response to alcohol	75	6	1.67	3190	0.00615	0.77015	3.59281
GO:0090257	regulation of muscle system process	75	6	1.67	3198	0.00615	0.77098	3.59281
GO:0001959	regulation of cytokine-mediated signalin,,,	99	7	2.2	216	0.00619	0.03095	3.18182
GO:0033674	positive regulation of kinase activity	238	12	5.3	2502	0.00625	0.56016	2.26415
GO:0050673	epithelial cell proliferation	125	8	2.78	1290	0.00635	0.25238	2.8777
GO:0050766	positive regulation of phagocytosis	34	4	0.76	1988	0.00644	0.42022	5.26316
GO:0045621	positive regulation of lymphocyte differ,,,	54	5	1.2	1026	0.00663	0.19576	4.16667
GO:0032102	negative regulation of response to exter,,,	126	8	2.8	2385	0.00666	0.53179	2.85714
GO:0010038	response to metal ion	126	8	2.8	2833	0.00666	0.66309	2.85714
GO:0033628	regulation of cell adhesion mediated by ,,,	18	3	0.4	769	0.00686	0.13955	7.5
GO:0050718	positive regulation of interleukin-1 bet,,,	18	3	0.4	868	0.00686	0.15733	7.5
GO:0072604	interleukin-6 secretion	18	3	0.4	869	0.00686	0.15733	7.5
GO:0001541	ovarian follicle development	18	3	0.4	2317	0.00686	0.51315	7.5
GO:0070509	calcium ion import	18	3	0.4	2602	0.00686	0.59225	7.5
GO:0071624	positive regulation of granulocyte chemo,,,	18	3	0.4	3179	0.00686	0.76799	7.5
GO:0090023	positive regulation of neutrophil chemot,,,	18	3	0.4	3180	0.00686	0.76799	7.5
GO:0043372	positive regulation of CD4-positive, alp,,,	18	3	0.4	3848	0.00686	0.94292	7.5
GO:0072606	interleukin-8 secretion	18	3	0.4	3979	0.00686	0.97238	7.5
GO:0014002	astrocyte development	18	3	0.4	4009	0.00686	0.97782	7.5
GO:0050730	regulation of peptidyl-tyrosine phosphor,,,	101	7	2.25	1030	0.0069	0.19671	3.11111
GO:0043062	extracellular structure organization	101	7	2.25	3284	0.0069	0.79681	3.11111
GO:0045834	positive regulation of lipid metabolic p,,,	55	5	1.22	1037	0.00716	0.19742	4.09836
GO:0051302	regulation of cell division	55	5	1.22	1240	0.00716	0.24188	4.09836
GO:0007517	muscle organ development	102	7	2.27	2518	0.00727	0.56459	3.0837
GO:0006874	cellular calcium ion homeostasis	128	8	2.85	2775	0.00731	0.64685	2.80702
GO:0050801	ion homeostasis	244	12	5.43	1235	0.00759	0.24106	2.20994
GO:0071417	cellular response to organonitrogen comp,,,	244	12	5.43	1272	0.00759	0.24876	2.20994
GO:0007417	central nervous system development	275	13	6.12	2072	0.00761	0.44317	2.12418
GO:0048771	tissue remodeling	56	5	1.25	2609	0.00773	0.59582	4
GO:0050671	positive regulation of lymphocyte prolif,,,	56	5	1.25	3476	0.00773	0.84946	4
GO:0007249	I-kappaB kinase/NF-kappaB signaling	157	9	3.49	1079	0.00787	0.20547	2.5788
GO:0032368	regulation of lipid transport	36	4	0.8	1184	0.00791	0.23046	5
GO:0032642	regulation of chemokine production	36	4	0.8	1533	0.00791	0.31098	5
GO:0055074	calcium ion homeostasis	130	8	2.89	2542	0.008	0.57338	2.76817
GO:0061028	establishment of endothelial barrier	19	3	0.42	267	0.00801	0.0407	7.14286
GO:0050716	positive regulation of interleukin-1 sec,,,	19	3	0.42	1091	0.00801	0.20812	7.14286
GO:0002027	regulation of heart rate	19	3	0.42	1168	0.00801	0.22755	7.14286
GO:0032890	regulation of organic acid transport	19	3	0.42	1365	0.00801	0.26649	7.14286
GO:0035924	cellular response to vascular endothelia,,,	19	3	0.42	2881	0.00801	0.67939	7.14286
GO:0034405	response to fluid shear stress	19	3	0.42	3196	0.00801	0.77095	7.14286
GO:0051347	positive regulation of transferase activ,,,	278	13	6.19	3243	0.00831	0.78222	2.10016
GO:0032946	positive regulation of mononuclear cell ,,,	57	5	1.27	2998	0.00832	0.72064	3.93701
GO:0048608	reproductive structure development	131	8	2.91	1856	0.00837	0.39052	2.74914
GO:0018105	peptidyl-serine phosphorylation	131	8	2.91	2478	0.00837	0.55438	2.74914
GO:0046635	positive regulation of alpha-beta T cell,,,	37	4	0.82	3268	0.00872	0.79044	4.87805
GO:0030902	hindbrain development	37	4	0.82	3897	0.00872	0.95423	4.87805
GO:0002819	regulation of adaptive immune response	81	6	1.8	8	0.0089	0.00075	3.33333
GO:0042542	response to hydrogen peroxide	81	6	1.8	2508	0.0089	0.56214	3.33333
GO:0046632	alpha-beta T cell differentiation	58	5	1.29	124	0.00895	0.01591	3.87597
GO:0001822	kidney development	58	5	1.29	2844	0.00895	0.66799	3.87597
GO:0002700	regulation of production of molecular me,,,	58	5	1.29	3711	0.00895	0.91239	3.87597
GO:0061458	reproductive system development	133	8	2.96	2247	0.00914	0.49011	2.7027
GO:0001893	maternal placenta development	20	3	0.44	457	0.00928	0.07852	6.81818
GO:1902624	positive regulation of neutrophil migrat,,,	20	3	0.44	2526	0.00928	0.56729	6.81818
GO:0051353	positive regulation of oxidoreductase ac,,,	20	3	0.44	4054	0.00928	0.9879	6.81818
GO:0043086	negative regulation of catalytic activit,,,	314	14	6.99	900	0.00931	0.1637	2.00286
GO:0023061	signal release	134	8	2.98	2648	0.00954	0.60502	2.68456
GO:0046637	regulation of alpha-beta T cell differen,,,	38	4	0.85	676	0.00958	0.12294	4.70588
GO:0032677	regulation of interleukin-8 production	38	4	0.85	2295	0.00958	0.5063	4.70588
GO:0048839	inner ear development	38	4	0.85	3181	0.00958	0.76802	4.70588
GO:0003006	developmental process involved in reprod,,,	191	10	4.25	1575	0.00959	0.32009	2.35294
GO:0072001	renal system development	59	5	1.31	2616	0.00961	0.59777	3.81679
GO:0070665	positive regulation of leukocyte prolife,,,	59	5	1.31	3125	0.00961	0.75473	3.81679
GO:0055080	cation homeostasis	221	11	4.92	1033	0.00963	0.19709	2.23577
GO:0060759	regulation of response to cytokine stimu,,,	108	7	2.4	190	0.00985	0.0259	2.91667
GO:0055065	metal ion homeostasis	192	10	4.27	1857	0.00993	0.39055	2.34192
GO:0043542	endothelial cell migration	83	6	1.85	4189	0.00999	0.99969	3.24324
